# Redox Regulation of m^6^A Methyltransferase METTL3 in Human β-cells Controls the Innate Immune Response in Type 1 Diabetes

**DOI:** 10.1101/2023.02.16.528701

**Authors:** Dario F. De Jesus, Zijie Zhang, Natalie K. Brown, Xiaolu Li, Matthew J. Gaffrey, Sevim Kahraman, Jiangbo Wei, Jiang Hu, Giorgio Basile, Ling Xiao, Tariq M. Rana, Clayton Mathews, Alvin C. Powers, Mark A. Atkinson, Decio L. Eizirik, Sirano Dhe-Paganon, Audrey V. Parent, Wei-Jun Qian, Chuan He, Rohit N. Kulkarni

**Affiliations:** Section of Islet Cell and Regenerative Biology, Joslin Diabetes Center; Beth Israel Deaconess Medical Center; Harvard Medical School, Boston, USA; Department of Chemistry, Department of Biochemistry and Molecular Biology, and Institute for Biophysical Dynamics, The University of Chicago, Chicago, USA; Howard Hughes Medical Institute, The University of Chicago, Chicago, USA; Biological Sciences Division, Pacific Northwest National Laboratory, Richland, USA; Institute for Genomic Medicine, University of California, San Diego, La Jolla, USA; Department of Pathology, The University of Florida College of Medicine, Gainesville, USA; Department of Medicine, and Department of Molecular Physiology and Biophysics, Vanderbilt University Medical Center, Nashville, USA; ULB Center for Diabetes Research, Medical Faculty, Université Libre de Bruxelles (ULB), Brussels, Belgium; Department of Biological Chemistry, and Molecular Pharmacology, Harvard Medical School, Boston, USA; Diabetes Center, Department of Medicine, University of California, San Francisco, San Francisco, USA

## Abstract

Type 1 Diabetes (T1D) is characterized by autoimmune-mediated destruction of insulin-producing β-cells. Several observations have renewed interest in the innate immune system as an initiator of the disease process against β-cells. Here, we show that N^6^-Methyladenosine (m^6^A) is an adaptive β-cell safeguard mechanism that accelerates mRNA decay of the 2’-5’-oligoadenylate synthetase (OAS) genes to control the antiviral innate immune response at T1D onset. m^6^A writer methyltransferase 3 (METTL3) levels increase drastically in human and mouse β-cells at T1D onset but rapidly decline with disease progression. Treatment of human islets and EndoC-βH1 cells with pro-inflammatory cytokines interleukin-1 β and interferon α mimicked the METTL3 upregulation seen at T1D onset. Furthermore, m^6^A-sequencing revealed the m^6^A hypermethylation of several key innate immune mediators including *OAS1, OAS2,* and *OAS3* in human islets and EndoC-βH1 cells challenged with cytokines. METTL3 silencing in human pseudoislets or EndoC-βH1 cells enhanced OAS levels by increasing its mRNA stability upon cytokine challenge. Consistently, *in vivo* gene therapy, to prolong Mettl3 overexpression specifically in β-cells, delayed diabetes progression in the non-obese diabetic (NOD) mouse model of T1D by limiting the upregulation of *Oas* pointing to potential therapeutic relevance. Mechanistically, the accumulation of reactive oxygen species blocked METTL3 upregulation in response to cytokines, while physiological levels of nitric oxide promoted its expression in human islets. Furthermore, for the first time to our knowledge, we show that the cysteines in position C276 and C326 in the zinc finger domain of the METTL3 protein are sensitive to S-nitrosylation (SNO) and are significant for the METTL3 mediated regulation of OAS mRNA stability in human β-cells in response to cytokines. Collectively, we report that m^6^A regulates human and mouse β-cells to control the innate immune response during the onset of T1D and propose targeting METTL3 to prevent β-cell death in T1D.
