## Supplemental Table 1 for "Redox Regulation of m^6^A Methyltransferase METTL3 in Human β-cells Controls the Innate Immune Response in Type 1 Diabetes"

### Sheet: Figure 1C
	Description: qPCR Control versus T1D whole islets.
		Code	Source	Age (years)	BMI (Kg/m2)	Sex	Viability (%)	Purity (%)	HbA1c (%)	Cause of Death	T1D duration (y)
	Control	HP-19026-01	Prodo	50	33.1	F	85	85	4.5	head trauma	NA
		HP-19030-01	Prodo	25	27.3	M	95	90	5.2	anoxia
		HP 19038 01	Prodo	55	28.1	M	95	85	5.0	stroke
		SAMN10977276	IIDP	52	27.2	M	85	85	nd	stroke
	T1D	AFKG460	Dr. Alvin C. Powers	13	18	M	nd	nd	nd	nd	6
		AFLC352	Dr. Alvin C. Powers	19	25	F	nd	nd	nd	nd	8
		AGAY202	Dr. Alvin C. Powers	10	nd	M	nd	nd	nd	nd	7

### Sheet: Figure E-F
		Description: Immunofluorescent staining Control, T1D (onset), T1D established.
		Group	nPOD ID	Age (years)	BMI (Kg/m2)	Sex	C-Peptide (mmol/L)	T1D Duration (years)	Abb+	HbA1c (%)	Cause of Death	Histological notes
		Control	6131	24.2	24.8	M	1.01	N/A	IA2A+	nd	Anoxia	N/A
			6229	31	26.9	F	6.23		Negative	5.5	Head Trauma	N/A
			6232	14	20.8	F	19.5		Negative	nd	Head Trauma	N/A
			6234	20	25.6	F	6.89		Negative	5.8	Head Trauma	N/A
			6390	23.2	19.4	M	28.47		Negative	5.5	Head Trauma	N/A
			6401	25.07	31.3	F	12.81		Negative	5.8	Head Trauma	N/A
			6445	17.25	20.6	M	12.11		Negative	5.6	Anoxia	N/A
			6482	18.69	20	F	7.47		Negative	5.3	Head Trauma	N/A
			6503	18.78	27.1	M	13.69		Negative	5.3	Head Trauma	N/A
		T1D Onset	6380	11.6	14.6	F	0.22	at onset	Negatve	13.5	DKA, cerebral edema	Insulitis, Perivascular insulitis
			6362	24.9	28.5	M	0.38	at onset	GADA+	10	Head Trauma	Insulitis in most Ins+ islets
			6520	21.61	29.3	M	0.37	at onset	GADA+ IA-2A+ ZnT8A+	11.9	Stroke	Insulitis
			6228	13	17.36	M	0.1	at onset	GADA+ IA-2A+ ZnT8A+	13.3	Anoxia	Insulitis
		T1D Established	6084	14.2	26.3	M	<0.05	4	mIAA+	nd	Anoxia	Insulitis
			6195	19.3	23.7	M	<0.05	5	mIAA+	nd	Anoxia	Insulitis on Ins+ islets
			6175	42	19.8	M	3.48	12	GADA+	nd	Stroke	Acinar atrophy
			6243	13	21.3	M	0.42	5	mIAA+	13.1	Stroke	Insulitis
			6268	12	12	F	0.05	3	mIAA+	9.8	Anoxia	Rare Ins+ cells. Insulitis in Ins+ islets
			6449	24	23.02	M	0.03	2	IA-2A+ mIAA+ ZnT8A+	10.2	Head Trauma	Insulitis
			6205	40.9	22.6	F	0.14	33	mIAA+	nd	Anoxia	Acinar atrophy
			6526	29.74	23	M	0.07	1	IA-2A+ mIAA+	6.6	Anoxia	Insulitis (low frerquency)
			6325	20	31.2	F	0.14	6	GADA+ IA-2A+ mIAA+	nd	Anoxia	Insulitis. Most islets Ins+
		Confirmed			NPOD Case	Gender	Age	BMI	Race	C-Peptide	Duration T1D
			T1D	Early onset	6380	F	11.6	14.6	AM	0.22	at onset (o)
					6362	M	24.9	28.5	C	0.38	at onset (o)
					6520	M	21.61	29.3	C	0.37	at onset (o)
					6228	M	13	17.36	C	0.1	at onset (o)
				Established Short	6209	F	5	15.9	C	0.1	0.25
					6371	F	12.5	16.6	C	0.11	2
					6268	F	12	12	C	0.05	3
					6084	M	14.2	26.3	C	<0.05	4
					6243	M	13	21.3	C	0.42	5
				Established Long	6325	F	20	31.2	AAm	0.14	6
					6175	M	42	19.8	C	3.48	12
					6435	F	24.75	26.9	AAm	0.09	14.75
					6302	M	38.5	20.5	AAm	0.17	32.5
					6205	F	40.9	22.6	C	0.14	33

### Sheet: FIgure 1G
		Description: Microarrays on LCM-islets of Controls and T1D onset.
		Group	nPOD ID	Age (years)	BMI (Kg/m2)	Sex	C-Peptide (mmol/L)	T1D Duration (years)	Abb+	HbA1c (%)	Cause of Death	Histological notes
		Control	6073	19.2	36	M	0.69	NA	NA	nd	Anoxia	N/A
			6098	17.8	22.8	M	1.41	NA	NA	4.9	Head Trauma	N/A
			6099	14.2	30	M	5.37	NA	NA	nd	Head Trauma	N/A
			6131	24.2	24.8	M	1.01	NA	IA2A+	nd	Anoxia	N/A
			6230	16	19.4	M	5.22	NA	NA	5.3	Head Trauma	N/A
			6234	20	25.6	F	6.89	NA	NA	5.8	Head Trauma	N/A
			6271	17	24.4	M	11.47	NA	NA	nd	Head Trauma	N/A
			6279	19	33.95	M	8.01	NA	NA	nd	Head Trauma	N/A
			6293	9	18.6	F	2.22	NA	NA	nd	Anoxia	Acute pancreatitis
			6316	6	18.43	M	4.58	NA	NA	nd	Anoxia	N/A
			6336	14.3	28.9	F	7.87	NA	NA	5.2	Head Trauma	N/A
		T1D Onset	6052	12	20.3	M	0.18	1	IA-2A+ mIAA+	nd	Cerebral edema	Insulitis
			6113	13.1	24.8	F	<0.05	1.58	mIAA+	nd	Head Trauma	insulitis
			6209	5	15.9	F	0.1	0.25	IA-2A+ ZnT8A+ mIAA+	nd	DKA, cerebral edema	Insulitis
			6228	13	17.36	M	0.1	at onset	GADA+ IA-2A+ ZnT8A+	13.3	Anoxia	Insulitis
			6247	24	24.3	M	0.47	0.6	mIAA+	nd	Head Trauma	Low Insulitis. Acinar atrophy

### Sheet: Figure 2A-C
	Description: m6A LC-MS/MS on human islets treated with IL-1β and IFN-α or PBS
	Code	Source	Age (years)	BMI (Kg/m2)	Sex	Viability (%)	Purity (%)	HbA1c (%)	Cause of Death
	HP-19026-01	Prodo	50	33.1	F	85	85	4.5	head trauma
	HP-19030-01	Prodo	25	27.3	M	95	90	5.2	anoxia
	HP-19038-01	Prodo	55	28.1	M	95	85	5.0	stroke
	SAMN10977276	IIDP	52	27.2	M	85	85	nd	stroke

### Sheet: Figure 2D-H
	Description: Protein analyses of m6A modulators dynamics on human islets treated with IL-1β and IFN-α or PBS
	Experiment Code	Code	Source	Age (years)	BMI (Kg/m2)	Sex	Viability (%)	Purity (%)	HbA1c (%)	Cause of Death
	Human Islets #1	HP-19026-01	Prodo	50	33.1	F	85	85	4.5	head trauma
	Human Islets #2	HP-19030-01	Prodo	25	27.3	M	95	90	5.2	anoxia
	Human Islets #3	SAMN10977276	IIDP	52	27.2	M	85	85	nd	stroke
	Human Islets #4	HP-19073-01	Prodo	50	21.8	M	95	90	5.5	head trauma
	Human Islets #5	SAMN11155033	IIDP	51	24	M	80	80	nd	head trauma

### Sheet: Figure 3
	Description: RNA-seq and m6A-seq of human islets treated with IL-1β and IFN-α or PBS
	Experiment Code #	Source	Prodo ID/RRID	Gender	Age (y)	BMI (Kg/m2)	HbA1c (%)	Race	Purity	Viability	Cause of Death	Medical History
	1	Prodo	HP-19192-01	F	62	30.1	5.2	Caucasian	80	95	Stroke	N/A
	2	IIDP	12292085	M	20	35.8	nd	Hispanic/Latino	95	95	Head Trauma	No significant history. Smoked marijuana. Mother has diabetes.
	3	IIDP	12333862	M	24	23.9	nd	Caucasian	95	93	Anoxia	N/A
	4	IIDP	12339206	M	45	32.9	nd	Hispanic/Latino	85	85	Cerebrovascular/stroke	Hypertension, 6yrs took meds unknown, duration unknown, recent severe hedaches. Father and brother had diabetes.
	5	Prodo	HP-19214-01	M	61	26	5.7	Hispanic/Latino	90	95	Stroke	N/A
	6	IIDP	12496804	F	40	30.4	nd	Caucasian	90	90	Cerebrovascular/stroke	No significant history
	7	IIDP	12500521	M	52	29	nd	Caucasian	95	95	Head Trauma	Smoker, alcohol use, non-IV drug use
	8	IIDP	12558722	M	41	35.2	nd	Hispanic/Latino	90	90	Head Trauma	No significant history
	9	IIDP	Unos: AGHK154	M	21	21.2	nd	Caucasian	90	95	Head Trauma	N/A
	10	Prodo	HP-19226-01	M	51	31.3	5.2	Caucasian	95	95	Anoxia	N/A
	11	IIDP	12633894	F	57	32.9	nd	Caucasian	85	85	Cerebrovascular/stroke	Hypertension 1yr 6 mo.; Hyperlipidemia duration unk. Took chlorthalidone for high blood pressure and potassium due to diuretic. Recent weight loss, 25lbs.
	12	IIDP	12657092	F	42	32.7	nd	Caucasian	85	85	Cerebrovascular/stroke	AVM and coiling
	13	IIDP	13067487	M	57	21.3	nd	American Indian or Alaska Native	90	90	Cerebrovascular/stroke	Hypertension 0-5y
	14	IIDP	13108021	M	42	25	nd	Black or African American	90	90	Head Trauma	Hypertension 1.5y; Heart Attack in 2018
	15	Prodo	HP-19297-01	M	62	31.2	5.5	Caucasian	90	90	Stroke	N/A

### Sheet: Figure 5
	Description: RNA-seq and m6A-seq of Control and T1D established human islets
	Group	Sequencing Batch	Source	Prodo ID/RRID	Gender	Age (y)	BMI (Kg/m2)	HbA1c (%)	T1D Duration (y)	Race	Purity (%)	Viability (%)	Cause of Death	Medical History
	Control	1	Prodo	HP-19192-01	F	62	30.1	5.2	N/A	Caucasian	80	95	Stroke	nd
			IIDP	12292085	M	20	35.8	N/A	N/A	Hispanic/Latino	95	95	Head Trauma	No significant history. Smoked marijuana. Mother has diabetes.
			IIDP	12333862	M	24	23.9	N/A	N/A	Caucasian	95	93	Anoxia	nd
			IIDP	12339206	M	45	32.9	N/A	N/A	Hispanic/Latino	85	85	Cerebrovascular/stroke	Hypertension, 6yrs took meds unknown, duration unknown, recent severe hedaches. Father and brother had diabetes.
			Prodo	HP-19214-01	M	61	26	5.7	N/A	Hispanic/Latino	90	95	Stroke	nd
			IIDP	12496804	F	40	30.4	N/A	N/A	Caucasian	90	90	Cerebrovascular/stroke	No significant history
			IIDP	12500521	M	52	29	N/A	N/A	Caucasian	95	95	Head Trauma	Smoker, alcohol use, non-IV drug use
			IIDP	12558722	M	41	35.2	N/A	N/A	Hispanic/Latino	90	90	Head Trauma	No significant history
			IIDP	Unos: AGHK154	M	21	21.2	N/A	N/A	Caucasian	90	95	Head Trauma	nd
			Prodo	HP-19226-01	M	51	31.3	5.2	N/A	Caucasian	95	95	Anoxia	nd
			IIDP	12633894	F	57	32.9	N/A	N/A	Caucasian	85	85	Cerebrovascular/stroke	Hypertension 1yr 6 mo.; Hyperlipidemia duration unk. Took chlorthalidone for high blood pressure and potassium due to diuretic. Recent weight loss, 25lbs.
			IIDP	12657092	F	42	32.7	N/A	N/A	Caucasian	85	85	Cerebrovascular/stroke	AVM and coiling
			IIDP	13067487	M	57	21.3	N/A	N/A	American Indian or Alaska Native	90	90	Cerebrovascular/stroke	Hypertension 0-5y
			IIDP	13108021	M	42	25	N/A	N/A	Black or African American	90	90	Head Trauma	Hypertension 1.5y; Heart Attack in 2018
			Prodo	HP-19297-01	M	62	31.2	5.5	N/A	Caucasian	90	90	Stroke	nd
		2	IIDP	15314807					N/A
			ADI IsletCore	R310	M	25	26.4	5.4	N/A	nd	90	nd	nd	nd
			ADI IsletCore	R326	M	26	27	5.5	N/A	nd	90	nd	nd	nd
			ADI IsletCore	R335	M	25	24.6	4.9	N/A	nd	80	nd	nd	nd
			ADI IsletCore	R375	M	28	24.9	4.5	N/A	nd	95	nd	nd
	T1D	1	Dr. Al Powers	AFKG460	M	13	18	nd	6	nd	nd	nd	nd	nd
			Dr. Al Powers	AFLC352	F	19	25	nd	8	nd	nd	nd	nd	nd
		2	ADI IsletCore	R119	M	27	18.6	nd	11	nd	0	nd	nd	nd
			ADI IsletCore	R296	F	50	23.9	6.3	26	nd	5	nd	nd	nd
			ADI IsletCore	R339	M	30	25.7	9.2	16	nd	10	nd	nd	nd
			ADI IsletCore	R376	M	20	26.2	11.7	15	nd	1	nd	nd	nd
			ADI IsletCore	R380	M	29	19	5.1	17	nd	1	nd	nd	nd

### Sheet: Figure 4J
			Description: METTL3 silencing in human pseudoislets treated with IL-1β and IFN-α or PBS
			Code	Source	Age (years)	BMI (Kg/m2)	Sex	Viability (%)	Purity (%)	HbA1c (%)	Cause of Death
			HP-20191-01	Prodo	39	22.1	F	95	95	5.6	Head Trauma
			HP-20199-01	Prodo	21	27.3	M	90	95	5.1	Head Trauma
			HP-20206-01	Prodo	22	31.9	M	85	95	5.4	Head Trauma

### Sheet: FIgure 6A-D
			Description: Human islets treated with ROS and ER stress inducers
			Code	Source	Age (years)	BMI (Kg/m2)	Sex	Viability (%)	Purity (%)	HbA1c (%)	Cause of Death
			HP-20191-01	Prodo	39	22.1	F	95	95	5.6	Head Trauma
			HP-20199-01	Prodo	21	27.3	M	90	95	5.1	Head Trauma
			HP-20206-01	Prodo	22	31.9	M	85	95	5.4	Head Trauma

### Sheet: Figure 6E-F
			Description: Human islets treated with SNAP
			Code	Source	Age (years)	BMI (Kg/m2)	Sex	Viability (%)	Purity (%)	HbA1c (%)	Cause of Death
			SAMN20923891	IIDP	45	50.6	M	95	95	nd	Head Trauma
			SAMN22814513	IIDP	26	29.2	M	75	75	nd	Head Trauma
			SAMN22818629	IIDP	45	27.7	F	90	90	nd	Anoxia
