## Supplemental Table 2 for "Redox Regulation of m^6^A Methyltransferase METTL3 in Human β-cells Controls the Innate Immune Response in Type 1 Diabetes"

### Sheet: Mouse
		Mettl3-F	ATCCAGGCCCATAAGAAACAG
		Mettl3-R	CTATCACTACGGAAGGTTGGG
		Mettl14-F	GCCTTCATCTCTTTGGGAGA
		Mettl14-R	TCCTCTGTACATCCGGTCAA
		Oas1a-F	CTTAGCATGGAGCACGGACTCAGG
		Oas1a-R	ATCAGAAGCACGGAGTCTGATGCC
		Oas1b-F	TAAAAGCTGGACCTAGGATGGAGC
		Oas1b-R	CATAACAGGCCTACGCTGCAGTC
		Oas1c-F	TCAGGATGGAGAATGGTCTCTGCA
		Oas1c-R	TCACTGGAAGGCACATTCTTGTCTCTC
		Oas1d-F	ATGGCGAGGGAACTCTTCAGAACC
		Oas1d-R	TCACAGGAAGACACATTCTTGT
		Oas1e-F	ATGGCGAGGGAACTCTTCATAACC
		Oas1e-R	TTATTGTTTCTCTGGCGACACTTC
		Oas1f-F	ATGGTGAAGGATCTTAGCAGCACC
		Oas1f-R	TCATAGAAGGACACAGTCCTG
		Oas1g-F	ATGGAGCACGGACTCAGGAGCAT
		Oas1g-R	TCACAGCAGGATACATGTCCAGTTC
		Oas1h-F	ATGGCGAAAAACCTTAGCAGCACT
		Oas1h-R	TCACAGGAAGACAAATCCTTTTTT
		Oas2-F	TTGAAGAGGAATACATGCGGAAG
		Oas2-R	GGGTCTGCATTACTGGCACTT
		Oas3-F	TCTGGGGTCGCTAAACATCAC
		Oas3-R	GATGACGAGTTCGACATCGGT

### Sheet: Human
			METTL3-F	CTATCTCCTGGCACTCGCAAGA
			METTL3-R	GCTTGAACCGTGCAACCACATC
			METTL14-F	CTGAAAGTGCCGACAGCATTGG
			METTL14-R	CTCTCCTTCATCCAGATACTTACG
			OAS1-F	AGTTGACTGGCGGCTATAAAC
			OAS1-R	GTGCTTGACTAGGCGGATGAG
			OAS2-F	ACGTGACATCCTCGATAAAACTG
			OAS2-R	GAACCCATCAAGGGACTTCTG
			OAS3-F	TCTGAGACTCACGTTTCCTGA
			OAS3-R	CACTGTTGAGGAGGGTAGAGTA
			OASL-F	CCATTGTGCCTGCCTACAGAG
			OASL-R	CTTCAGCTTAGTTGGCCGATG
